# A single-cell analysis of the molecular lineage of chordate embryogenesis

**DOI:** 10.1101/2020.03.02.966440

**Authors:** Tengjiao Zhang, Yichi Xu, Kaoru Imai, Teng Fei, Guilin Wang, Bo Dong, Tianwei Yu, Yutaka Satou, Weiyang Shi, Zhirong Bao

**Affiliations:** Institute for Regenerative Medicine, Shanghai East Hospital, School of Life Sciences and Technology, Tongji University, Shanghai 200123, P.R. China; Developmental Biology Program, Sloan Kettering Institute, New York, NY 10065, USA; Department of Biological Sciences, Graduate School of Science, Osaka University, Toyonaka 560-0043, Japan; Department of Biostatistics and Bioinformatics, Emory University, Atlanta, GA 30322, USA; Department of Zoology, Graduate School of Science, Kyoto University, Kyoto 606-8502, Japan; Ministry of Education Key Laboratory of Marine Genetics and Breeding, College of Marine Life Sciences, Ocean University of China, Qingdao 266003, China

## Abstract

In multicellular organisms, a single zygote develops along divergent lineages to produce distinct cell types. What governs these processes is central to the understanding of cell fate specification and stem cell engineering. Here we used the protochordate model *Ciona savignyi* to determine gene expression profiles of every cell of single embryos from fertilization through the onset of gastrulation and provided a comprehensive map of chordate early embryonic lineage specification. We identified 47 cell types across 8 developmental stages up to the 110-cell stage in wild type embryos and 8 fate transformations at the 64-cell stage upon FGF-MAPK inhibition. The identities of all cell types were evidenced by *in situ* expression pattern of marker genes and expected number of cells based on the invariant lineage. We found that, for the majority of asymmetrical cell divisions, the bipotent mother cell shows predominantly the gene signature of one of the daughter fates, with the other daughter being induced by subsequent signaling. Our data further indicated that the asymmetric segregation of mitochondria in some of these divisions does not depend on the concurrent fate inducing FGF-MAPK signaling. In the notochord, which is an evolutionary novelty of chordates, the convergence of cell fate from two disparate lineages revealed modular structure in the gene regulatory network beyond the known master regulator T/*Brachyury*. Comparison to single cell transcriptomes of the early mouse embryo showed a clear match of cell types at the tissue level and supported the hypothesis of developmental-genetic toolkit. This study provides a high-resolution single cell dataset to understand chordate embryogenesis and the relationship between fate trajectories and the cell lineage.

**Highlights:**

- Transcriptome profiles of 47 cell types across 8 stages in early chordate embryo
- Bipotent mother in asymmetric division shows the default daughter fate
- Modular structure of the notochord GRN beyond the known function of T
- Invariant lineage and manual cell isolation provide truth to trajectory analysis
