## Supplementary material for "A single-cell analysis of the molecular lineage of chordate embryogenesis": Table S7

### Sheet: S7A-ortholog
Table S7A. Ciona DEGs with mouse orthologs
Ciona_DEGs (all stages)	KH_gene	annotation of CS gene	mouse ortholog
ENSCSAVG00000000317	KH.L28.6	IRS1/2/4	Irs3,Irs1,Irs4,Irs2
ENSCSAVG00000000334	KH.C14.264	BBS7	Bbs7
ENSCSAVG00000001100	KH.C5.444	ENSCSAVG00000001100
ENSCSAVG00000001180	KH.C3.313	Y38F2AR.12	Oplah
ENSCSAVG00000001472	KH.L119.7	FoxJ2	Foxj2,Foxj3
ENSCSAVG00000001907	KH.C1.727	macho-1	Zic4
ENSCSAVG00000002360	KH.C9.778	FKBP10/9	Fkbp10,Fkbp9
ENSCSAVG00000002729	KH.L81.3	WDR34	Wdr34
ENSCSAVG00000002987	KH.S1633.1	HPSE/2	Hpse,Hpse2
ENSCSAVG00000003019	KH.C1.755	Ci-pem
ENSCSAVG00000003148	KH.L17.4	PRDX1/2	Prdx1,Gm5225,Prdx2
ENSCSAVG00000003474	KH.S164.8	MRPL24	Mrpl24
ENSCSAVG00000003717	KH.C8.80	ENSCSAVG00000003717
ENSCSAVG00000006218	KH.L141.28	PDAP1	Pdap1
ENSCSAVG00000007236		in2/Ci-ZF487
ENSCSAVG00000007478	KH.C14.539	pem-12
ENSCSAVG00000008260		ENSCSAVG00000008260
ENSCSAVG00000008594	KH.C9.492	ARMC8	Armc8
ENSCSAVG00000009428	KH.C9.57	ENSCSAVG00000009428
ENSCSAVG00000010116	KH.C10.608	FKTN	Fktn
ENSCSAVG00000010230	KH.C2.994	pen1	Rnf149,Rnf148
ENSCSAVG00000010278	KH.C1.1101	ENSCSAVG00000010278
ENSCSAVG00000010479	KH.L170.69	ENSCSAVG00000010479
ENSCSAVG00000010717	KH.L84.23	KLHL21	Klhl21
ENSCSAVG00000011413	KH.C11.104	HXK1/2	Hk1,Hk3,Gck,Hk2,Hkdc1
ENSCSAVG00000011742	KH.C1.404	Eph1	Epha5,Epha7,Ephb1,Ephb4,Epha6,Epha3,Ephb6,Epha8,Epha2,Epha4,Ephb3,Ephb2
ENSCSAVG00000000498	KH.L152.45	Wnt5	Wnt5b,Wnt11,Wnt5a
ENSCSAVG00000001763	KH.C2.472	DNAJC12	Dnajc12
ENSCSAVG00000004576	KH.C5.1	ENSCSAVG00000004576	Atpaf1
ENSCSAVG00000004743	KH.C11.443	ENSCSAVG00000004743
ENSCSAVG00000006212	KH.C6.62	STK38L	Stk38l,Stk38
ENSCSAVG00000007156	KH.C5.369	ENSCSAVG00000007156	Depdc1a
ENSCSAVG00000007158	KH.C5.369	DEPDC1B
ENSCSAVG00000007674	KH.C7.243	Dll-B	Barhl1
ENSCSAVG00000008045	KH.C14.38	ARHGAP12/15/27/9	Arhgap27
ENSCSAVG00000009054	KH.L154.37	ZF1
ENSCSAVG00000009934	KH.L75.11	RNGTT	Rngtt
ENSCSAVG00000010093	KH.C12.156	Tolloid	Tll2,Bmp1
ENSCSAVG00000010449		ENSCSAVG00000010449
ENSCSAVG00000010698	KH.S115.19	ENSCSAVG00000010698
ENSCSAVG00000010724	KH.S714.4	Bicaudal-D-like-3	Bicd1,Bicd2
ENSCSAVG00000010782	KH.L37.65	CG3397
ENSCSAVG00000011386	KH.C5.278	ENSCSAVG00000011386	Vezt
ENSCSAVG00000011412	KH.L95.17	Ci-ZF087
ENSCSAVG00000011754	KH.C1.1248	NME7	Nme7
ENSCSAVG00000012483		COX1	mt-Co1
ENSCSAVG00000012484		ND5	mt-Nd5
ENSCSAVG00000012488		Mt_rRNA
ENSCSAVG00000012492		Mt_tRNA
ENSCSAVG00000012499		COX2	mt-Co2
ENSCSAVG00000012500		CYTB	mt-Cytb
ENSCSAVG00000012501		ND1	mt-Nd1
ENSCSAVG00000012510		Mt_tRNA
ENSCSAVG00000012512		Mt_tRNA
ENSCSAVG00000012514		ND4	mt-Nd4
ENSCSAVG00000012516		Mt_tRNA
ENSCSAVG00000012517		Mt_tRNA
ENSCSAVG00000012509		Mt_rRNA
ENSCSAVG00000012507		COX3	mt-Co3
ENSCSAVG00000012497		ND2	mt-Nd2
ENSCSAVG00000012511		ND3
ENSCSAVG00000012491		Mt_tRNA
ENSCSAVG00000012493		ND6
ENSCSAVG00000012503		ND4L
ENSCSAVG00000010868	KH.C2.579	SRSF7
ENSCSAVG00000004304	KH.L135.2	VH	Ddx4
ENSCSAVG00000000124	KH.C11.109	PAK4/7	Pak6,Pak7,Pak4
ENSCSAVG00000012504		Mt_tRNA
ENSCSAVG00000008051	KH.C7.499	CEP104	Cep104
ENSCSAVG00000012518		Mt_tRNA
ENSCSAVG00000012496		ATP6	mt-Atp6
ENSCSAVG00000012498		Mt_tRNA
ENSCSAVG00000007523		ENSCSAVG00000007523
ENSCSAVG00000009917	KH.C10.488	Ci-RSP4/6-radial spokehead-like 1	Rsph6a,Rsph4a
ENSCSAVG00000002404		ENSCSAVG00000002404
ENSCSAVG00000007267	KH.C1.200	ENSCSAVG00000007267
ENSCSAVG00000002680	KH.C6.165	ENSCSAVG00000002680
ENSCSAVG00000010052	KH.C9.380	SOHLH1/2
ENSCSAVG00000004348	KH.C11.383	Ci-pem9	Brsk2,Brsk1
ENSCSAVG00000008775	KH.L41.25	GALNT11
ENSCSAVG00000009972	KH.C10.466	QDR1/2/3
ENSCSAVG00000009701	KH.C1.1007	ENSCSAVG00000009701	9230110C19Rik
ENSCSAVG00000008845	KH.C4.444	LRP11	Lrp11
ENSCSAVG00000007169	KH.C10.54	COMMD10	Commd10
ENSCSAVG00000006192	KH.S725.2	CG33523
ENSCSAVG00000008096	KH.L40.10	Diaphanous	Diaph2,Diaph3,Diaph1
ENSCSAVG00000003692	KH.L149.20	ENSCSAVG00000003692	Lca5l,Lca5
ENSCSAVG00000010817	KH.C12.495	DDX51	Ddx51
ENSCSAVG00000008432	KH.L87.36	GLE1
ENSCSAVG00000008890	KH.C4.790	C3ORF75
ENSCSAVG00000007242	KH.C4.142	BTBD3/6	Btbd3,Btbd6
ENSCSAVG00000010582		ENSCSAVG00000010582
ENSCSAVG00000006646		ENSCSAVG00000006646
ENSCSAVG00000010233	KH.C1.1188	ENSCSAVG00000010233
ENSCSAVG00000000293	KH.L152.23	ENSCSAVG00000000293	Gm29106,Gm13212,AC158605.2,Zfp729a,Zfp712,Zfp976,Zfp442,Zfp160,Zfp619,Zfp62,Gm14124,Zfp729b,Gm15446,Gm35315,Zfp27,Gm4924
ENSCSAVG00000000494	KH.C1.99	SoxB1	Sox1,Sox2,Sox3
ENSCSAVG00000000590	KH.S215.4	Lhx3	Lhx4,Lhx3
ENSCSAVG00000000655	KH.L152.23	ENSCSAVG00000000655	Zfp616,Zfp658,Gm14399,Zfp11
ENSCSAVG00000000901	KH.C3.264	GPA33
ENSCSAVG00000001127	KH.C3.716	Ci-EphrinAd	Efna5,Efna4
ENSCSAVG00000001133	KH.C3.762	EphrinA-a	Efna4,Efna3
ENSCSAVG00000001806	KH.L20.29	dickkopf	Dkk4,Dkk2
ENSCSAVG00000002003	KH.L169.2	CD276	Adamtsl1
ENSCSAVG00000002442	KH.S816.1	ENSCSAVG00000002442	Zic3,Zic4
ENSCSAVG00000002454	KH.S816.1	ENSCSAVG00000002454	Zic3,Zic4
ENSCSAVG00000002459	KH.S816.1	ENSCSAVG00000002459	Zic3,Zic4
ENSCSAVG00000002465	KH.S816.1	Ci-ZicLa	Zic3,Zic4
ENSCSAVG00000003185	KH.L139.17	Ci-Cyclin B	Ccnb3
ENSCSAVG00000003501	KH.C6.129	Neurogenin	Neurog3,Neurog1,Neurog2
ENSCSAVG00000003964	KH.C8.890	FoxD	Foxd1,Foxd4,Foxd3,Foxd2
ENSCSAVG00000004666	KH.XM_018812233.1	ENSCSAVG00000004666	Ripply2,Ripply1
ENSCSAVG00000005074	KH.L4.23	CAV1/3	Cav2,Cav1,Cav3
ENSCSAVG00000005127	KH.C9.27	Wnt3	Wnt3,Wnt3a
ENSCSAVG00000005319	KH.C13.36	CG10237	Rlbp1
ENSCSAVG00000005620	KH.C2.125	FGF9/16/20	Fgf6,Fgf4
ENSCSAVG00000005646	KH.C9.417	ENSCSAVG00000005646	Pcdh18
ENSCSAVG00000005894	KH.L172.23	EMX1/2/not/Not	Noto
ENSCSAVG00000008064	KH.C9.700	RGS1/13/16/17/18/19/2/20/21/3/8	Rgs12,Rgs10,Rgs14
ENSCSAVG00000008873	KH.C13.22	C2H2-2
ENSCSAVG00000009625	KH.L53.14	CDC42EP2/3	Cdc42ep3,Cdc42ep2
ENSCSAVG00000009682	KH.C4.84	Otx	Otx2
ENSCSAVG00000010045	KH.C14.33	FAM167A	Fam167b,Fam167a
ENSCSAVG00000010866	KH.L61.10	ENSCSAVG00000010866
ENSCSAVG00000010941	KH.C12.14	Ci-CadherinII	Cdh5
ENSCSAVG00000010988	KH.C12.376	Ci-cluster 1793
ENSCSAVG00000011639	KH.S494.2	ENSCSAVG00000011639
ENSCSAVG00000011646	KH.L8.11	Tbx6a	Tbx3,Tbx2,Tbx6
ENSCSAVG00000011647	KH.S654.3	Tbx6b	Tbx3,Tbx6,Tbx4
ENSCSAVG00000011653		ENSCSAVG00000011653
ENSCSAVG00000012485		Mt_tRNA
ENSCSAVG00000012490		Mt_tRNA
ENSCSAVG00000012519		Mt_tRNA
ENSCSAVG00000000017	KH.C12.72	NTN1/2/3/5	Ntn1,Tbc1d24,Lamc1
ENSCSAVG00000000082	KH.S423.6	SMYD1	Smyd1
ENSCSAVG00000000088	KH.S423.2	CG30280	Tnc,Tnxb,Tnr,Tnn
ENSCSAVG00000000279	KH.C11.562	RGS17/18/19/20/4	Rgs12,Rgs10,Rgs14
ENSCSAVG00000000290	KH.L170.89	C2ORF89	Trabd2b
ENSCSAVG00000000423		ENSCSAVG00000000423
ENSCSAVG00000000644	KH.L22.16	IGFBP	Igfbp3,Igfbp1,Igfbp6,Igfbp4,Igfbp2,Igfbp5
ENSCSAVG00000001302	KH.L36.8	HMCN1
ENSCSAVG00000001309	KH.C10.367	Six3/6	Six6
ENSCSAVG00000001425	KH.C9.3	ZPD	Umod,Tecta
ENSCSAVG00000001514	KH.L9.43	Ci-Fz3/6	Fzd6,Fzd3
ENSCSAVG00000001553	KH.C5.12	CDC25A	Cdc25b,Cdc25a,Cdc25c
ENSCSAVG00000001755	KH.C5.473	HAPLN2/3/4	Dcbld2,Dcbld1
ENSCSAVG00000001901	KH.C3.773	maternal T-box (mT)	Tbx21,Tbr1,Eomes
ENSCSAVG00000001989	KH.L152.23	ENSCSAVG00000001989	Zfp616,Zfp658,Gm14399,Zfp11
ENSCSAVG00000002057	KH.L8.1	ESRP1/2	Esrp1,Esrp2
ENSCSAVG00000002128		ENSCSAVG00000002128
ENSCSAVG00000002241		ENSCSAVG00000002241
ENSCSAVG00000002246	KH.XM_002131511.4	ENSCSAVG00000002246
ENSCSAVG00000002247	KH.S1404.1	Brachyury	Tbx19,T
ENSCSAVG00000002305	KH.C1.159	E(spl)/hairy-a
ENSCSAVG00000002380	KH.C9.36	Titin	Igsf10,Hspg2
ENSCSAVG00000002450	KH.S816.1	ENSCSAVG00000002450	Zic3,Zic4
ENSCSAVG00000002453	KH.C9.162	ENSCSAVG00000002453	Rgs12,Rgs10,Rgs14
ENSCSAVG00000002574	KH.C4.341	ENSCSAVG00000002574	Foxb1,Foxb2
ENSCSAVG00000002577	KH.C13.116	Ci-Collagen alpha 1-2	Col11a2,Col5a3,Col11a1,Col5a1
ENSCSAVG00000002674	KH.C3.212	MS4A12
ENSCSAVG00000002709	KH.C4.547	GDF1/3-like	Gdf3,Cers1,Gdf1
ENSCSAVG00000002906	KH.S164.28	Ci-Alpha-(1,3)-fucosyltransferase-1	Fut4,Fut7,Fut9
ENSCSAVG00000002947	KH.C14.307	MyoD	Myod1,Myf5,Myog,Myf6
ENSCSAVG00000003020	KH.C3.411	lefty/antivin	Lefty2,Lefty1
ENSCSAVG00000003151	KH.L106.16	nodal	Nodal
ENSCSAVG00000003189	KH.L128.12	Mnx	Mnx1
ENSCSAVG00000003446	KH.L9.23	ENSCSAVG00000003446	Slc25a31
ENSCSAVG00000003672	KH.C9.36	ENSCSAVG00000003672	Igsf10,Hspg2
ENSCSAVG00000003857		ENSCSAVG00000003857
ENSCSAVG00000003892	KH.L50.6	Delta-like	Dlk2
ENSCSAVG00000003997	KH.C4.697	aldehyde dehydrogenase	Aldh1a2
ENSCSAVG00000004073	KH.C3.661	tropomyosin 3	Tpm3-rs7,Tpm1,Tpm3,Tpm4,Tpm2
ENSCSAVG00000004269	KH.C14.414	ENSCSAVG00000004269	Pim1,Pim3,Pim2
ENSCSAVG00000004468	KH.C1.244	Ci-collagen alpha 2-1	Col4a4,Col4a6,Col4a2
ENSCSAVG00000004539	KH.S390.2	RBMS1/2/3	Rbms2,Rbms3,Rbms1
ENSCSAVG00000004566	KH.C9.872	ENSCSAVG00000004566	Atoh8
ENSCSAVG00000004614	KH.C1.570	ENSCSAVG00000004614	Actc1,Actg2,Acta2
ENSCSAVG00000004649	KH.C11.313	FoxA-a	Foxa2,Foxa3,Foxa1
ENSCSAVG00000004660	KH.C11.149	Ci-WRCH	Rhou,Rhov
ENSCSAVG00000004662	KH.C5.351	ENSCSAVG00000004662
ENSCSAVG00000004689	KH.C4.57	TNNT1/2/3/Ci-TnT-a/b, cardiac troponin T/	Tnnt1,Tnnt2,Tnnt3
ENSCSAVG00000004703	KH.L152.23	ENSCSAVG00000004703	Zfp616,Zfp658,Gm14399,Zfp11
ENSCSAVG00000004738	KH.C3.676	ENSCSAVG00000004738
ENSCSAVG00000004918	KH.C4.57	ENSCSAVG00000004918	Tnnt1,Tnnt2,Tnnt3
ENSCSAVG00000005021	KH.C11.485	Irx-B	Irx6,Irx1
ENSCSAVG00000005222	KH.C2.421	ADMP	Bmp10,Cdkl5
ENSCSAVG00000005332	KH.C9.32	ENSCSAVG00000005332	Pcdh18
ENSCSAVG00000005386	KH.C4.760	ci-cdk5	Cdk5r1,Cdk5r2
ENSCSAVG00000005655	KH.C8.247	ELK	Elk1,Elk4,Elk3
ENSCSAVG00000005673	KH.C2.668	SLC38A9	Slc38a9
ENSCSAVG00000005749	KH.C10.338	TTF1	Nkx2-3,Nkx2-4,Nkx2-1
ENSCSAVG00000005847	KH.C9.247	ENSCSAVG00000005847	Gm42416,Pcdhgb4,Pcdhgb8,Pcdhga3,Pcdhgb1,Pcdhac1,Pcdhgb2,Pcdhgb7,Pcdhgb5,Pcdhgc5
ENSCSAVG00000006053	KH.S256.1	WEE/1	Wee1,Wee2
ENSCSAVG00000006066	KH.C6.145	chordin	Chrd
ENSCSAVG00000006365	KH.C8.775	BTB-17
ENSCSAVG00000006406	KH.C14.377	Otp	Otp
ENSCSAVG00000006450	KH.C5.96	MACC1	Macc1,Sh3bp4
ENSCSAVG00000006812	KH.C2.957	msxb	Msx1,Msx3,Msx2
ENSCSAVG00000006844		ENSCSAVG00000006844
ENSCSAVG00000007054	KH.C7.269	Orphan bHLH-1
ENSCSAVG00000007057	KH.C7.157	Emc
ENSCSAVG00000007297	KH.C14.356	ENSCSAVG00000007297
ENSCSAVG00000007331		ENSCSAVG00000007331
ENSCSAVG00000007533	KH.S1012.1	SOD1
ENSCSAVG00000007822		ENSCSAVG00000007822
ENSCSAVG00000007826	KH.C9.496	ENSCSAVG00000007826
ENSCSAVG00000007841	KH.C10.574	ENSCSAVG00000007841
ENSCSAVG00000007974	KH.C9.49	RGS3/4	Rgs12,Rgs10,Rgs14
ENSCSAVG00000008065	KH.C9.541	ENSCSAVG00000008065	Rgs12,Rgs10,Rgs14
ENSCSAVG00000008177	KH.S683.3	RGS1/10/13/18/21/3/4/5/8	Rgs12,Rgs10,Rgs14
ENSCSAVG00000008180	KH.C4.343	Ci-MA6	Actc1,Actg2,Acta2
ENSCSAVG00000008285	KH.L10.5	CG5144	Ckm,Ckb,Ckmt2
ENSCSAVG00000008425	KH.C14.521	ENSCSAVG00000008425
ENSCSAVG00000008694	KH.C9.257	Ci-Wnt-b	Wnt6,Wnt2
ENSCSAVG00000009314	KH.C1.20	ENSCSAVG00000009314	Myl4,Myl1
ENSCSAVG00000009397	KH.C1.1116	NoTrlc
ENSCSAVG00000009404	KH.C4.249	Ci-Mep1-like
ENSCSAVG00000009442		ENSCSAVG00000009442	Nrp2
ENSCSAVG00000009769	KH.L116.38	ATP2A1/2	Atp2a2,Atp2a3
ENSCSAVG00000009819	KH.C3.751	Snail	Snai3,Snai2,Scrt2,Scrt1,Snai1
ENSCSAVG00000009820	KH.C3.751	ENSCSAVG00000009820	Zfp26
ENSCSAVG00000009903	KH.C7.116	SLC6A7	Slc6a7
ENSCSAVG00000009953	KH.L152.23	Zinc Finger (C2H2)-13	Zkscan7,Zfp287,Zfp2,Zfp189,Zfp879,Zfp433,Zfp612,Gm14391,Zfp3,Gm32687,Gm6710
ENSCSAVG00000010804	KH.C11.99	ENSCSAVG00000010804	Atp2a2,Atp2a3
ENSCSAVG00000010831	KH.C3.814	tropomyosin 2	Tpm3-rs7,Tpm1,Tpm3,Tpm4,Tpm2
ENSCSAVG00000010848	KH.S544.3	DMRT1	Dmrt3
ENSCSAVG00000010921	KH.C1.20	Ci-MLC2	Myl4,Myl1
ENSCSAVG00000011146	KH.C12.105	ENSCSAVG00000011146	Prdm1
ENSCSAVG00000011185	KH.C5.5	FGF8/17/18	Fgf18,Fgf8,Fgf17
ENSCSAVG00000011320	KH.C11.529	ENSCSAVG00000011320
ENSCSAVG00000011379	KH.C5.416	ENSCSAVG00000011379
ENSCSAVG00000011380	KH.C5.554	ENSCSAVG00000011380
ENSCSAVG00000011381	KH.C5.554	ENSCSAVG00000011381
ENSCSAVG00000011519	KH.L95.5	ENSCSAVG00000011519
ENSCSAVG00000011582	KH.C2.1123	ENSCSAVG00000011582
ENSCSAVG00000012486		Mt_tRNA
ENSCSAVG00000000094	KH.C11.4	Ci-MHC-1/2	Myh7,Myh6
ENSCSAVG00000000104	KH.L37.70	ENSCSAVG00000000104	Myh2,Myh4,Myh13
ENSCSAVG00000000299	KH.C6.156	ENSCSAVG00000000299	Kynu
ENSCSAVG00000000437	KH.C11.89	nidogen-like protein	Nid2,Nid1
ENSCSAVG00000001132	KH.L9.27	RBM24/38	Rbm24,Rbm38
ENSCSAVG00000001688	KH.L171.5	sFRP1/5	Sfrp1,Sfrp5
ENSCSAVG00000002183	KH.C1.1079	DUSP1.2.4.5	Dusp4,Dusp2,Dusp5,Dusp1
ENSCSAVG00000002225	KH.C4.506	Ci-NCAM	Hmcn1
ENSCSAVG00000002503	KH.C1.650	ENSCSAVG00000002503
ENSCSAVG00000002565	KH.C3.100	Mesp	Mesp1,Mesp2
ENSCSAVG00000002624	KH.C3.567	ENSCSAVG00000002624
ENSCSAVG00000002641	KH.C4.125	BMP2/4	Bmp2,Bmp4
ENSCSAVG00000002660	KH.C3.304	RGS3	Rgs12,Rgs10,Rgs14
ENSCSAVG00000002692	KH.C3.684	FET3/5
ENSCSAVG00000002813	KH.S447.2	ENSCSAVG00000002813	Chad,Chadl
ENSCSAVG00000003097	KH.C11.639	ENSCSAVG00000003097	Ccdc38
ENSCSAVG00000003388	KH.C11.628	GYS1/2	Gys1,Gys2
ENSCSAVG00000003541	KH.S390.6	ITGB1	Itgb8,Itgb7,Itgb6,Itgb2l,Itgb5,Itgb2,Itgb3,Itgb1
ENSCSAVG00000003819	KH.L149.19	ENSCSAVG00000003819
ENSCSAVG00000003823	KH.L149.2	ENSCSAVG00000003823	Mettl24
ENSCSAVG00000003849		ENSCSAVG00000003849
ENSCSAVG00000004017	KH.C5.654	ENSCSAVG00000004017
ENSCSAVG00000004060	KH.C1.610	psma2	Actc1,Actg2,Acta2
ENSCSAVG00000004121	KH.C9.36	ENSCSAVG00000004121	Ttn
ENSCSAVG00000004176	KH.C1.570	ENSCSAVG00000004176	Actc1,Actg2,Acta2
ENSCSAVG00000004499	KH.L152.23	ENSCSAVG00000004499	Gm29106,Gm13212,AC158605.2,Zfp729a,Zfp712,Zfp976,Zfp442,Zfp160,Zfp619,Zfp62,Gm14124,Zfp729b,Gm15446,Gm35315,Zfp27,Gm4924
ENSCSAVG00000004762	KH.L152.23	ENSCSAVG00000004762
ENSCSAVG00000004827	KH.C4.326	ENSCSAVG00000004827	Swap70
ENSCSAVG00000004996	KH.C11.314	Fos	Fosl1,Fosl2,Fosb,Fos
ENSCSAVG00000005070	KH.L4.43	CAV-1
ENSCSAVG00000005391	KH.C8.603	ENSCSAVG00000005391
ENSCSAVG00000005710	KH.C2.995	ENSCSAVG00000005710	Myh7,Myh6
ENSCSAVG00000005748	KH.C4.635	CASQ1/2	Casq1,Casq2
ENSCSAVG00000005769	KH.C12.577	Nkx-a	Hoxd8,Hoxd12
ENSCSAVG00000005921	KH.C11.542	CD63	Cd63,Tspan1,Cd9
ENSCSAVG00000005949	KH.C8.263	ENSCSAVG00000005949	Zswim5,Zswim4
ENSCSAVG00000006024	KH.C8.859	MYL10/2/7	Myl10,Myl2,Myl7,Mylpf
ENSCSAVG00000006057	KH.C5.208	ENSCSAVG00000006057
ENSCSAVG00000006193	KH.C11.4	ENSCSAVG00000006193	Myh2,Myh4,Myh13
ENSCSAVG00000006265	KH.C8.316	Ci-pk	Prickle1,Prickle3,Prickle2
ENSCSAVG00000006402	KH.C9.133	UNC5A	Unc5c,Unc5d
ENSCSAVG00000006794	KH.C9.580	RAR	Rara,Rarg,Rarb
ENSCSAVG00000006799	KH.C4.116	CHSY1/3
ENSCSAVG00000006954	KH.C8.398	PPP1R3B	Ppp1r3c,Ppp1r3b
ENSCSAVG00000007564	KH.C11.110	ENSCSAVG00000007564	Mettl24
ENSCSAVG00000007605	KH.C1.1240	KLHL20	Klhl20,Klhl5
ENSCSAVG00000007817	KH.C2.336	Ci-Bmp5/7	Bmp8a,Bmp8b,Bmp6,Bmp5,Bmp7
ENSCSAVG00000007938	KH.C9.854	ENSCSAVG00000007938	Dysf,Fer1l5,Myof
ENSCSAVG00000008095	KH.C9.371	DDR/1/2	Ddr1,Ddr2
ENSCSAVG00000008438	KH.C9.739	H36L18.1	Mmp14,Mmp16,Mmp15
ENSCSAVG00000008593	KH.C1.570	ENSCSAVG00000008593	Actc1,Actg2,Acta2
ENSCSAVG00000008611	KH.C5.554	ENSCSAVG00000008611
ENSCSAVG00000008613	KH.C5.554	TWIST-like-1b
ENSCSAVG00000008754	KH.C1.222	ENSCSAVG00000008754	Akr1c12,Akr1c19,Akr1c13
ENSCSAVG00000008768	KH.L154.4	ENSCSAVG00000008768	Actb,Actg1,Acta2
ENSCSAVG00000009233	KH.C1.274	MyTF	St18,Myt1l,Myt1
ENSCSAVG00000009583	KH.L152.23	ENSCSAVG00000009583	Zfp616,Zfp658,Gm14399,Zfp11
ENSCSAVG00000009704	KH.C5.581	TIMP1/2/3/4
ENSCSAVG00000009932	KH.C3.406	CKM	Ckm,Ckb
ENSCSAVG00000010089	KH.C9.854	ENSCSAVG00000010089	Dysf,Fer1l5,Myof
ENSCSAVG00000010232	KH.S511.3	ENSCSAVG00000010232
ENSCSAVG00000010250	KH.C1.571	PLOD/1/2/3	Plod2,Plod3,Plod1
ENSCSAVG00000010443	KH.C2.48	ENSCSAVG00000010443
ENSCSAVG00000010822	KH.C1.1108	NAT1/2/3	Nat3,Nat2,Nat1
ENSCSAVG00000010961	KH.C12.179	ENSCSAVG00000010961
ENSCSAVG00000011122	KH.C3.815	DSEL	Dsel,Dse
ENSCSAVG00000011211	KH.C1.819	LIM2.1/2/3/4/5
ENSCSAVG00000011213	KH.S1440.1	Ci-MA5	Actc1,Actg2,Acta2
ENSCSAVG00000011378	KH.C5.554	ENSCSAVG00000011378
ENSCSAVG00000011496	KH.L116.41	Lib-like protein
ENSCSAVG00000011659	KH.C11.673	Ci-TnI-BW/Troponin I

### Sheet: S7B-C64 vs mouse
Table S7B. Shared DEGs between cell types of 64-cell Ciona and E8.25 mouse.
		c64-en-a	c64-no-a	c64-nc	c64-me-a	c64-ne-a	c64-ep	c64-en-b	c64-no-b	c64-mu-1	c64-mu-2	c64-ge	c64-me-b	c64-mu-3	c64-ne-b
	midHindgut
	foregut	Nkx2-3 Foxa2 Foxa1 Otx2 Sox2 Igfbp5 Igfbp2 Col4a2	Foxa2 Foxa1 Sox2 Col4a2 Efna4	Foxa2 Foxa1 Irx1 Sox2 Igfbp5 Igfbp2 Rhou	Foxa2 Foxa1 Otx2 Irx1 Sox2 Igfbp5 Ephb2 Igfbp2	Otx2 Sox2 Efna4	Sox2 Rhou Esrp1 Efna4	Nkx2-3 Foxa2 Foxa1 Otx2 Igfbp5 Ephb2 Igfbp2	Otx2 Irx1 Igfbp5 Ephb2 Igfbp2 Col4a2	Otx2 Igfbp5 Igfbp2 Rhou	Otx2 Ephb2	Ephb2 Rhou	Otx2 Irx1 Ephb2 Rhou	Otx2 Ephb2 Rhou	Otx2 Irx1 Sox2 Efna4
	placodes	Otx2 Sox2 Igfbp2	Sox2	Sox2 Igfbp2	Otx2 Sox2 Igfbp2 Rbms1	Otx2 Sox2	Sox2 Esrp1 Rbms1	Otx2 Igfbp2	Otx2 Igfbp2	Otx2 Wnt6 Igfbp2	Otx2 Wnt6 Rbms1		Otx2 Wnt6	Otx2 Wnt6	Msx1 Msx2 Otx2 Sox2
	forebrain	Foxd4 Otx2 Sox2 Igfbp2	Foxd4 Sox2	Foxd4 Sox2 Foxb1 Igfbp2 Pim2	Foxd4 Otx2 Sox2 Foxb1 Igfbp2	Otx2 Sox2 Pim2	Sox2 Pim2	Foxd4 Otx2 Igfbp2	Foxd4 Otx2 Igfbp2	Foxd4 Otx2 Foxb1 Igfbp2	Otx2		Otx2	Otx2	Otx2 Sox2 Pim2
	midHindbrain	Sox2 Otx2 Igfbp2 Fzd3	Sox2 Zic3	Sox2 Zic3 Igfbp2 Pim2	Sox2 Otx2 Igfbp2 Fzd3	Sox2 Otx2 Pim2	Sox2 Pim2	Otx2 Igfbp2 Fzd3	Zic3 Otx2 Igfbp2 Fzd3	Zic3 Otx2 Igfbp2	Zic3 Otx2		Zic3 Otx2	Zic3 Otx2	Sox2 Otx2 Msx3 Pim2 Fzd3
	neuralTube	Sox2 Igfbp2	Sox2 Zic3	Sox2 Foxb1 Zic3 Igfbp2 Pim2	Sox2 Foxb1 Igfbp2	Sox2 Pim2	Sox2 Pim2	Igfbp2	Zic3 Igfbp2	Foxb1 Zic3 Igfbp2	Zic3		Zic3	Zic3 Ckb	Sox2 Pim2
	neuralCrest	Foxd3	Foxd3 Zic3	Foxd3 Zic3 Pim2	Foxd3	Pim2	Pim2	Foxd3 Snai1	Foxd3 Zic3 Snai1	Foxd3 Zic3 Snai1	Zic3 Snai1	Snai1	Zic3 Snai1	Zic3 Snai1	Msx2 Msx1 Pim2
	blood	Rgs10 Cdc42ep3	Rgs10 Cdc42ep3		Cdc42ep3 Cdc25b	Cdc42ep3 Cdc25b	Rgs10 Cdc25b	Rgs10 Cdc42ep3	Rgs10	Rgs10 Cdc25b	Rgs10		Rgs10	Rgs10	Rgs10
	notochord	Foxa2 Igfbp5	T Foxa2 Mnx1 Zic3	Foxa2 Foxb1 Zic3 Chrd Wnt5b Igfbp5 Pim1	Foxa2 Foxb1 Nodal Chrd Epha2 Fgf17 Fgf8 Igfbp5	Pim1	Noto Pim1	Foxa2 Tbx6 Epha2 Igfbp5	Mnx1 Tbx6 Zic3 Chrd Epha2 Wnt5b Igfbp5 Tnnt3	Tbx6 Foxb1 Zic3 Wnt5b Wnt6 Igfbp5 Tnnt3	Tbx6 Zic3 Epha2 Wnt5b Wnt6	Tbx6 Epha2 Wnt5b	Noto Tbx6 Zic3 Chrd Epha2 Fgf17 Fgf8 Wnt5b Wnt6 Tnnt3	Noto Tbx6 Zic3 Epha2 Wnt5b Wnt6 Tnnt3 Ckb	Noto Nodal Chrd Pim1
	mesodermProgenitors	Sox2 Igfbp2	T Sox2	Foxb1 Sox2 Wnt5b Igfbp2 Pim1	Foxb1 Sox2 Epha5 Fgf17 Fgf8 Igfbp2	Sox2 Pim1	Sox2 Pim1	Epha5 Igfbp2	Epha5 Wnt3a Wnt5b Igfbp2	Foxb1 Wnt3a Wnt5b Igfbp2	Epha5 Wnt5b	Epha5 Wnt5b	Epha5 Fgf17 Fgf8 Wnt5b	Epha5 Wnt3a Wnt5b	Sox2 Pim1
	presomiticMesoderm		T Efna3	Foxb1 Wnt5a Wnt5b	Foxb1 Fgf8 Fgf17 Epha4	Efna3	Efna3	Tbx6 Snai1 Epha4	Tbx6 Snai1 Epha4 Wnt5a Wnt5b	Tbx6 Foxb1 Snai1 Wnt5a Wnt5b	Tbx6 Snai1 Epha4 Wnt5a Wnt5b	Tbx6 Snai1 Epha4 Wnt5a Wnt5b	Tbx6 Snai1 Fgf8 Fgf17 Epha4 Wnt5a Wnt5b Aldh1a2	Tbx6 Snai1 Epha4 Wnt5a Wnt5b Aldh1a2	Efna3
	somiticMesoderm	Ripply2 Foxd1	Ripply2 Foxd1 Zic3	Foxd1 Zic3	Foxd1	Ripply2		Ripply2 Foxd1 Snai1	Ripply2 Foxd1 Zic3 Snai1	Foxd1 Zic3 Snai1	Zic3 Snai1	Snai1	Ripply2 Zic3 Snai1 Aldh1a2	Ripply2 Zic3 Snai1 Aldh1a2	Ripply2
	pharyngealMesoderm	Foxd1 Igfbp5 Igfbp4	Foxd1	Foxd1 Irx1 Igfbp5 Igfbp4 Pim1	Foxd1 Irx1 Igfbp5 Fgf8 Igfbp4 Rbms1	Nrp2 Pim1	Nrp2 Rbms1 Pim1	Foxd1 Snai1 Igfbp5 Igfbp4	Foxd1 Irx1 Snai1 Igfbp5 Igfbp4	Foxd1 Snai1 Igfbp5 Igfbp4	Snai1 Rbms1	Snai1	Irx1 Snai1 Fgf8	Snai1	Irx1 Nrp2 Pim1
	mixedMesoderm		Lefty2	Wnt5a Wnt5b				Snai1 Lefty2	Snai1 Lefty2 Wnt5a Wnt5b	Snai1 Wnt2 Wnt5a Wnt5b	Snai1 Lefty2 Wnt2 Wnt5a Wnt5b	Snai1 Lefty2 Wnt5a Wnt5b	Snai1 Lefty2 Wnt2 Wnt5a Wnt5b Aldh1a2	Snai1 Lefty2 Wnt2 Wnt5a Wnt5b Aldh1a2
	cardiac	Rgs10 Igfbp5	Lefty2 Rgs10	Igfbp5 Pim3	Fgf8 Igfbp5	Pim3	Rgs10 Pim3	Lefty2 Rgs10 Igfbp5 Tpm1 Smyd1 Tpm2 Tpm4	Lefty2 Rgs10 Igfbp5 Myl4 Tnnt2 Myl1 Smyd1 Atp2a2	Wnt2 Rgs10 Igfbp5 Actc1 Myl4 Tnnt2 Acta2 Tpm1 Myl1 Smyd1 Atp2a2 Tpm2 Tpm4	Wnt2 Lefty2 Rgs10	Lefty2	Wnt2 Lefty2 Rgs10 Fgf8 Myl4 Tnnt2 Tpm1 Myl1 Smyd1 Atp2a2 Tpm2 Tpm4	Wnt2 Lefty2 Rgs10 Actc1 Myl4 Tnnt2 Acta2 Tpm1 Myl1 Smyd1 Ckb Atp2a2 Tpm2 Tpm4	Msx2 Rgs10 Pim3
	endothelial	Elk3 Igfbp4 Cdh5 Col4a2	Elk3 Cdh5 Col4a2	Igfbp4 Cdh5 Pim3	Igfbp4 Cdh5 Hspg2 Rbms1 Rbms2	Elk3 Nrp2 Pim3	Nrp2 Pim3 Rbms1 Rbms2	Elk3 Igfbp4 Cdh5 Hspg2 Tpm4	Igfbp4 Cdh5 Hspg2 Tnnt1 Col4a2	Igfbp4 Cdh5 Hspg2 Tnnt1 Tpm4	Rbms1 Rbms2		Hspg2 Tnnt1 Tpm4	Cdh5 Hspg2 Tnnt1 Tpm4	Elk3 Nrp2 Hspg2 Pim3

### Sheet: S7C-C110 vs mouse
Table S7C. Shared DEGs between cell types of 110-cell Ciona and E8.25 mouse.
		c110.endo	A8.5.6.13.14	A8.7.8	A7.6	A8.15.16	c110.a.neu	c110.a.ep	B8.5	B8.6	B8.7.8	B7.5	B7.6	B7.7	B8.15.16	b8.17.20	c110.b.ep
	midHindgut
	foregut	Nkx2-3 Foxa2 Foxa1 Otx2 Igfbp5 Ephb2 Igfbp2 Cd9 Bmp7 Col4a2 Efna4	Foxa2 Foxa1 Ephb2 Cd9 Bmp7 Col4a2 Efna4	Foxa2 Foxa1 Irx1 Sox2 Rhou	Foxa2 Foxa1 Otx2 Irx1 Igfbp5 Ephb2 Igfbp2 Col4a2	Foxa2 Foxa1 Irx1 Sox2 Rhou Col4a2	Rarb Otx2 Sox2 Sfrp5 Bmp7 Efna4	Rarb Irx1 Sox2 Igfbp5 Sfrp5 Igfbp2 Rhou Efna4	Foxa2 Foxa1 Otx2 Irx1 Ephb2 Col4a2	Foxa2 Foxa1 Otx2 Ephb2 Cd9 Bmp7 Col4a2	Otx2 Igfbp5 Ephb2 Igfbp2 Rhou	Otx2 Irx1 Ephb2 Rhou Col4a2	Ephb2	Otx2 Irx1 Ephb2 Bmp7 Col4a2	Otx2 Irx1 Rhou	Rarb Otx2 Irx1 Sox2 Bmp7	Rarb Sox2 Rhou Efna4
	placodes	Otx2 Igfbp2 Cd9	Cd9	Sox2	Otx2 Igfbp2 Rbms1	Sox2	Otx2 Sox2	Sox2 Igfbp2 Rbms1	Otx2	Otx2 Cd9	Otx2 Wnt6 Igfbp2	Otx2 Wnt6		Otx2 Wnt6	Otx2 Wnt6	Msx1 Msx2 Otx2 Sox2 Rbms1	Sox2 Rbms1
	forebrain	Otx2 Igfbp2 Dusp4	Ddr1 Dusp4	Sox2 Foxb1 Pim2	Otx2 Foxb1 Igfbp2 Ddr1	Sox2 Foxb1 Pim2	Otx2 Sox2 Sfrp1 Pim2	Sox2 Sfrp1 Igfbp2 Pim2	Otx2 Ddr1 Dusp4	Otx2 Ddr1 Dusp4	Otx2 Foxb1 Igfbp2	Otx2 Dusp4	Ddr1	Otx2 Ddr1 Dusp4	Otx2	Otx2 Sox2 Pim2 Ddr1	Sox2 Pim2
	midHindbrain	Otx2 Igfbp2 Fzd3	Zic3	Sox2 Zic3 Pim2	Otx2 Igfbp2 Fzd3	Sox2 Zic3 Pim2	Sox2 Zic3 Otx2 Sfrp1 Pim2 Fzd3	Sox2 Sfrp1 Igfbp2 Pim2	Zic3 Otx2	Zic3 Otx2	Zic3 Otx2 Igfbp2	Zic3 Otx2 Fzd3		Otx2 Fzd3	Otx2	Sox2 Zic3 Otx2 Msx3 Pim2	Sox2 Pim2
	neuralTube	Igfbp2	Zic3	Sox2 Foxb1 Zic3 Pim2	Foxb1 Igfbp2	Sox2 Foxb1 Zic3 Pim2	Sox2 Zic3 Sfrp1 Sfrp5 Pim2	Sox2 Sfrp1 Sfrp5 Igfbp2 Pim2	Zic3	Zic3	Foxb1 Zic3 Igfbp2 Ckb	Zic3 Ckb			Ckb	Sox2 Zic3 Pim2	Sox2 Pim2
	neuralCrest		Zic3	Zic3 Pim2		Zic3 Snai1 Pim2	Zic3 Pim2	Pim2	Zic3 Snai1	Zic3 Snai1	Zic3 Snai1	Zic3 Snai1	Snai1	Snai1	Snai1	Msx2 Msx1 Zic3 Pim2	Pim2
	blood	Rgs10 Cdc42ep3 Cdc25b	Rgs10 Cdc42ep3 Cdc25b	Rgs10	Rgs10 Cdc42ep3 Cdc25b	Rgs10	Cdc42ep3	Cdc25b	Rgs10 Cdc42ep3 Rbm38	Rgs10 Cdc42ep3 Cdc25b	Rgs10 Rbm38 Tnni1	Rgs10 Rbm38 Cdc25b	Rbm38	Rgs10 Rbm38 Cdc25b	Rgs10 Rbm38 Tnni1	Rgs10	Cdc25b
	notochord	Foxa2 Epha2 Igfbp5 Bmp7 Mmp14	T Foxa2 Mnx1 Zic3 Epha2 Bmp7 Ddr1 Nid2	Foxa2 Foxb1 Zic3 Chrd Nid2 Pim1	Foxa2 Foxb1 Chrd Epha2 Fgf17 Fgf8 Igfbp5 Ddr1	Foxa2 Foxb1 Zic3 Chrd Nid2 Pim1	Zic3 Bmp7 Pim1	Igfbp5 Pim1	T Foxa2 Mnx1 Tbx6 Zic3 Chrd Epha2 Wnt5b Ddr1	T Foxa2 Mnx1 Tbx6 Zic3 Chrd Epha2 Bmp7 Mmp14 Ddr1	Tbx6 Foxb1 Zic3 Epha2 Wnt5b Wnt6 Igfbp5 Tnnt3 Ckb	Mnx1 Tbx6 Zic3 Chrd Epha2 Wnt5b Wnt6 Tnnt3 Ckb	Tbx6 Epha2 Wnt5b Ddr1	Tbx6 Fos Chrd Epha2 Wnt5b Wnt6 Bmp7 Tnnt3 Ddr1 Nid2	Tbx6 Wnt5b Wnt6 Tnnt3 Ckb	Zic3 Nodal Chrd Bmp7 Ddr1 Pim1	Pim1
	mesodermProgenitors	Epha5 Igfbp2 Dusp4	T Epha5 Dusp4	Foxb1 Sox2 Pim1	Foxb1 Epha5 Fgf17 Fgf8 Igfbp2	Foxb1 Sox2 Pim1	Sox2 Pim1	Sox2 Igfbp2 Pim1	T Epha5 Wnt5b Dusp4	T Epha5 Dusp4	Foxb1 Epha5 Wnt3a Wnt5b Igfbp2	Epha5 Wnt3a Wnt5b Dusp4	Epha5 Wnt5b	Epha5 Wnt5b Dusp4	Wnt3a Wnt5b	Sox2 Pim1	Sox2 Pim1
	presomiticMesoderm	Efna3 Epha4	T Efna3 Epha4	Foxb1	Foxb1 Fgf8 Fgf17 Epha4	Foxb1 Snai1	Efna3	Efna3	Tbx6 T Snai1 Epha4 Wnt5a Wnt5b	Tbx6 T Snai1 Epha4	Tbx6 Foxb1 Snai1 Epha4 Wnt5a Wnt5b	Tbx6 Snai1 Epha4 Wnt5a Wnt5b Aldh1a2	Tbx6 Snai1 Epha4 Wnt5a Wnt5b	Tbx6 Snai1 Epha4 Wnt5a Wnt5b Aldh1a2	Tbx6 Snai1 Wnt5a Wnt5b Aldh1a2
	somiticMesoderm		Zic3	Zic3		Zic3 Snai1	Zic3		Zic3 Snai1	Zic3 Snai1	Zic3 Snai1	Zic3 Snai1 Aldh1a2	Snai1	Snai1 Aldh1a2	Snai1 Aldh1a2	Zic3
	pharyngealMesoderm	Igfbp5 Bmp7 Igfbp4 Plod2 Mmp14	Bmp7 Plod2	Irx1 Pim1	Irx1 Igfbp5 Fgf8 Igfbp4 Rbms1	Irx1 Snai1 Plod2 Pim1	Nrp2 Bmp7 Sfrp1 Pim1	Irx1 Igfbp5 Nrp2 Sfrp1 Igfbp4 Rbms1 Pim1	Irx1 Snai1	Snai1 Bmp7 Plod2 Mmp14	Snai1 Igfbp5 Igfbp4 Myl7	Irx1 Snai1	Snai1	Irx1 Snai1 Bmp7	Irx1 Snai1 Myl7	Irx1 Bmp7 Rbms1 Pim1	Nrp2 Rbms1 Pim1
	mixedMesoderm		Lefty2			Snai1 Lefty2	Sfrp5	Sfrp5	Snai1 Lefty2 Wnt5a Wnt5b	Snai1 Lefty2	Snai1 Lefty2 Wnt2 Wnt5a Wnt5b	Snai1 Lefty2 Wnt2 Wnt5a Wnt5b Aldh1a2	Snai1 Lefty2 Wnt5a Wnt5b	Snai1 Lefty2 Wnt2 Wnt5a Wnt5b Aldh1a2 Itgb5	Snai1 Lefty2 Bmp4 Wnt2 Wnt5a Wnt5b Aldh1a2	Lefty2
	cardiac	Bmp5 Rgs10 Bmp7 Igfbp5 Acta2 Mmp14	Lefty2 Bmp5 Rgs10 Bmp7 Acta2 Nid2	Rgs10 Nid2 Pim3	Rgs10 Fgf8 Igfbp5	Lefty2 Rgs10 Nid2 Pim3	Sfrp5 Bmp5 Bmp7 Pim3	Sfrp5 Igfbp5 Pim3	Lefty2 Rgs10 Acta2 Smyd1 Rbm24 Atp2a2 Rbm38	Lefty2 Bmp5 Rgs10 Bmp7 Acta2 Mmp14	Wnt2 Lefty2 Rgs10 Igfbp5 Myl7 Actc1 Myl4 Tnnt2 Acta2 Tnni1 Ttn Tpm1 Myl1 Smyd1 Myh7 Rbm24 Myh6 Myl2 Tnni3 Ckb Atp2a2 Tpm2 Rbm38 Tpm4	Wnt2 Lefty2 Rgs10 Actc1 Tnnt2 Acta2 Ttn Tpm1 Smyd1 Myh7 Rbm24 Myh6 Ckb Atp2a2 Tpm2 Rbm38 Tpm4	Lefty2 Actc1 Acta2 Rbm24 Rbm38	Fos Wnt2 Lefty2 Bmp5 Rgs10 Bmp7 Tnnt2 Ttn Tpm1 Smyd1 Rbm24 Atp2a2 Tpm2 Rbm38 Tpm4 Nid2	Wnt2 Lefty2 Bmp2 Bmp4 Rgs10 Myl7 Actc1 Myl4 Tnnt2 Acta2 Tnni1 Ttn Tpm1 Myl1 Smyd1 Myh7 Rbm24 Myh6 Myl2 Tnni3 Ckb Atp2a2 Tpm2 Rbm38 Tpm4	Msx2 Lefty2 Bmp5 Rgs10 Bmp7 Pim3	Pim3
	endothelial	Elk3 Igfbp4 Cd9 Cdh5 Dusp2 Swap70 Col4a2 Dusp1 Mmp14	Elk3 Cd9 Cdh5 Dusp2 Swap70 Col4a2 Dusp1	Cdh5 Pim3	Igfbp4 Cdh5 Hspg2 Col4a2 Rbms1 Rbms2	Cdh5 Swap70 Col4a2 Pim3	Elk3 Nrp2 Pim3	Igfbp4 Nrp2 Pim3 Rbms1 Rbms2	Elk3 Cdh5 Dusp2 Swap70 Hspg2 Col4a2 Dusp1	Elk3 Cd9 Cdh5 Dusp2 Swap70 Col4a2 Dusp1 Mmp14	Igfbp4 Cdh5 Hspg2 Tnnt1 Tpm4	Elk3 Cdh5 Dusp2 Swap70 Hspg2 Tnnt1 Tpm4 Col4a2 Dusp1	Swap70	Elk3 Cdh5 Dusp2 Swap70 Hspg2 Tnnt1 Tpm4 Col4a2 Dusp1 Itgb1	Bmp2 Cdh5 Hspg2 Tnnt1 Tpm4	Elk3 Pim3 Rbms1 Rbms2	Nrp2 Pim3 Rbms1 Rbms2
